# ClustoCell reveals cell states and their markers from single-cell transcriptomes

**DOI:** 10.64898/2026.08.20.746095

**Authors:** Adrian Salavaty, Momeneh Foroutan, Natalia Pretel Pretel, Jacob Egelberg, Ian A Parish, Nicholas D. Huntington, Himisha Beltran, Shahneen Sandhu, Ramyar Molania

## Abstract

Accurate identification of cell types and states is essential for reliable single-cell RNA-sequencing analyses, yet current methods remain sensitive to continuous biological states, data preprocessing choices, and reference selection. Here we present ClustoCell, a reference-free method that resolves cell identity using within-cell transcriptional architecture. By stratifying gene expression of each cell into high and medium tiers, ClustoCell constructs cell-cell similarity graphs that prioritize intrinsic expression structure over global variance. Across 450 datasets spanning over 24 million cells, ClustoCell recovered expert annotations with high concordance (92%). Benchmarked against state-of-the-art methods, ClustoCell identifies more stable and coherent cell types and states, avoids excessive partitioning of closely related cells, and improves the identification of cell type-specific markers. From transcriptional structure alone, ClustoCell resolves rare and transitional cell states, distinguishes malignant from non-malignant cells, and refines expert cell annotations. Applied to immunotherapy datasets, ClustoCell uncovered coordinated pre-treatment immune circuits linking T cell states to PD-1 responsiveness in a tumour-type-specific manner. ClustoCell provides an interpretable and scalable foundation for single-cell analysis and translational profiling.
