## Supplementary Data 1 for "ClustoCell reveals cell states and their markers from single-cell transcriptomes"

### Sheet: PBMC-LUAD Cell State Signatures
Dataset	Cell Subtype/State	Signature
PBMC3K	Transitional B	VPREB3, TAGLN2, CD69, CD1C, PLAC8
PBMC3K	Naïve B	LINC00926, SOX4, TCL1A
PBMC3K	IFN−responsive CD14 Monocyte	CST3, FCN1, HLA-DRB1, HLA-DPA1, HLA-DRB5, ISG15, IFI6, IFITM3, CD68, SERPINA1, TSPO, PSAP, FOSB
PBMC3K	Infl. (S100−high) CD14 Monocyte	S100A8, S100A9, LGALS1, IL8, SOCS3, G0S2, TBXAS1, AIF1, LST1
PBMC3K	Procoagulant Platelet	RAP1B, XPNPEP1, SPARC, FERMT3, CCL5, NGFRAP1
PBMC3K	Aggregatory Platelet	ITGA2B, VDAC3, TUBB1, SPINT2, PKM, PRDX6, RGS18
---	---	---
LUAD Cell Atlas: Brain Metastasis	AT2-like	SFTPC, SFTPA1, SFTPA2, PIGR, HLA_DPB1, TXNIP
LUAD Cell Atlas: Brain Metastasis	Progenitor-like	CEACAM5, ARHGAP5, KLK11, IFI16, NFKBIZ, TCEA3
LUAD Cell Atlas: Brain Metastasis	Secretory-Club	SCGB3A1, TFF3, TFF1, BPIFA1, BPIFB2, HLA_DPA1
LUAD Cell Atlas: Brain Metastasis	Immune Modulatory/Dormant	TMEM176B, TMEM176A, HPGD, IGFBP3, AKR1C3
LUAD Cell Atlas: Brain Metastasis	Secretory/Immune-engaged	SCGB3A1, TFF3, HLA_DPA1, SEPP1, SOD3
LUAD Cell Atlas: Brain Metastasis	EMT / Aggressive (1)	S100A4, S100P, STMN1, MET, EGFL7, RNASET2
LUAD Cell Atlas: Brain Metastasis	EMT / Aggressive (2)	S100A4, S100P, STMN1, EGFR, KRT6A, DDIT4
LUAD Cell Atlas: Brain Metastasis	Oxidative / Inflammatory	SPP1, APOE, NNMT, MT1X, SERPINA1, CCL3, HPGD
LUAD Cell Atlas: Mixed Origin	Metastatic EMT–Inflammatory–Oxidative	STMN1, NGFRAP1, IFI6, IFI27, CCT2, IGKC, DDAH2, EGR1, SEPP1, DAP, GLO1, MED10, XRCC6, S100A4
HOXC4
MC2R
ADRB3
TMEM26
CIDEC
CPT1B
GAPDHP1
MT2P1
SEPT4
KIF1BP
FAM196A
ALCAM
MYH7B
PYGM
MYOZ2
TRPV1
MATN1
CHAD
SHOX
SNAPIN
SEPT6
PRDM5
GJB4
CARD10
GLYCAM1
PKN3
MARVELD1
PPP2R5B
FAM19A5
TLX2
TRPA1
ADGRG4
NLRP6
APOBEC1
SLC10A2
NPC1L1
LCT
PPP1R14D
FBP2
NKD2
CREB3L3
SLC23A1
SLC52A1
SLC51A
FFAR3
MLN
MC4R
INSL5
TAS1R2
SSPO
ERAS
KRT3
CRYBA1
C2ORF54
ADAMTS10
WISP1
DIO1
FOXE1
ANXA10
CHIA
TNP2
GGNBP1
SLFNL1
KIF2B
BCL2L14
TEX35
TSSK3
SPATA46
H2AFB1
TMCO2
MS4A5
CST8
TMEM247
GALNTL5
TEX33
SPATA20
SCP2D1
IQCF1
PGK2
CCDC54
AKAP4
PPP3R2
TPPP2
CATSPERZ
ACTRT2
ROPN1
RNF151
IQCF3
CABS1
CETN1
SPATA19
TSSK2
ZNRF4
GAPDHS
HSPB9
SPZ1
RBAKDN
DNAJB3
SMCP
DKKL1
ZMYND19
PARN
SPATA12
TMEM207
PBX2
G6PC
KPRP
FGF5
KRT84
KRT36
HLA-DQB3
HLA-DRB9
LHCGR
RLN1
RLN2
RLN3
ADAM21
AKT1
TMEM86A
BTN1A1
CSN3
PTGDS
WDR60
MC1R
MEN1
POU4F3
MIER3
SIX3OS1
MUSK
ACTN3
CAPZA3
MYH4
TMOD4
CAV3
ZRSR1
KCNC4
ACSM4
TOLLIP
CNGA4
RNF121
NXNL2
FAM131C
FETUB
RTP2
RD3
HIST2H2BE
CNGA2
FLRT1
GFY
PLCD4
PARD6G
GCM2
ATG16L1
WNT9B
MPTX1
PTH
KCNE2
ASAP3
ATP13A5
PDC
SEBOX
GPR179
C11ORF80
HIST1H3H
C2ORF88
HIST1H2BC
ASB5
SCRIB
SEPT9
SHBG
CST9
TMEM184A
GBA2
AAED1
MYLK4
SH3BGR
ACR
TXNDC8
ODF1
SEPT1
TAS1R1
TAS2R20
PKD2L1
TAS2R4
PIP4K2C
DSG4
KRT37
HOXC13
FAM189B
ACKR2
DLX3
GCM1
CGB3
ERVFRD-1
CDHR2
ASIC5
C10orf10
DQA1
DQB1
Trac
Cd52
Trbc2
Thy1
SEMG1
PRSS41
BTNL3
Camp
Ngp
Chil3
Ltf
Elane1
STRO
1
Keratin
19
7
SCA
DPB1
DPA1
GPR31
ODF3L1
CLEC141
MRC
EBLN1
MYMX
epsilon
RI
alpha
IFI15
NKX2
2
NKX6
AS1
Glul
Rlbp1
Abca8a
Aldh1a1
ApoE
SLC1a3
NMT
SLC17a6
Nefl
Pou4f2
Cerkl
Og9x
Sfrp2
Fgf15
Car8
Sebox
Vsx2
KCNA4
Cabp5
Vstm2b
Casp7
Rpa1
Scgn
LRIT2
Vsx1
Tfap2a
Fut4
Calb2
Pcp4
Vip
Prox1
Nr4a2
Ngn2
C1ql2
Reln
Rho
Pdc
LRIT1
RP1L1
TSPAN10
Gcap2
Samd7
Arr3
Opn1sw
Opmw
Rcvrn
Ntrk1
Lhx1
Lim2
LIM1
Lim1
SLCO1A4
Kcnj8
Dlk1
Abcc9
SUR2B
Slc6a9
GlyT1
TgfB2
BE996002
Camkv
Efna5
Dab1
Tac1
Scube2
Cpne4
Slit
ZPF58
Cdh4
Grik4
Grm8
DRA
IGKV1
12
NR1I4
Wnt11
Etv4
ATP5MD
GIMAP3P
PSG5
ERVW
CSH2
PSG7
PSG11
PSG9
PSG6
PLAC4
C15orf54
MEGT1
C6orf25
RP11
930O11.1
RP4
792G4.2
554D14.6
AC007040.8
489O18.1
RN7SL138P
542G1.2
LINC00890
KLK4
17A4.2
RP5
1096J16.1
FAM19A3
718N17.2
CTD
2008P7.9
85G21.3
CTA
392E5.1
EIF5AP2
363E6.6
MIR144
MIR1245A
NPY5R
60A8.1
254F19.2
494K3.2
758M4.4
142A23.1
752L20.5
867G23.13
SMIM9
RP13
1016M1.2
100L22.1
327L3.3
149A16.12
IT3
RNU6
457P
LINC00594
AC018643.4
159N11.3
CTC
537E7.1
Y
RNA
snoU13
2006K23.2
955M13.4
958J22.1
FLJ30594
94L15.2
145M24.1
238I10.1
AC005392.13
316I3.2
501O2.4
SDIM1
258O13.1
AJ006998.2
2517O10.5
944P
CTB
43E15.4
34F13.3
536K7.5
183M13.1
56P
SNX25P1
2210P15.2
360P9.4
ULK4P1
SNORA14A
518P
431N15.2
26J3.3
378A12.1
KIRREL
IT1
AC137932.6
179A10.1
89M22.3
3012A18.1
MKRN9P
GSDMA
GPR97
HOXD10
TSPEAR
LINC00636
341G23.4
451M19.3
LINC00466
ARTN
AP000797.3
ANTXRLP1
ANGPTL5
C3orf36
AC004562.1
849I19.1
MIR4454
AC007743.1
PKD1L1
CLRN1
C1QTNF9
AC019100.3
298O21.5
ZCCHC5
71N10.1
31K23.2
112H10.4
598F7.5
626H12.1
HCG22
3064M3.3
231I13.2
267N12.1
OR51E1
MIR143HG
562L8.1
LINC00966
857K21.7
SLC46A1
GSPT2
P2RX6
225B17.2
ZNF583
439H8.4
RNA5SP327
2552K11.2
AC018464.3
BMP10
461A8.4
PRSS42
WI2
1896O14.1
EPN3
406O23.2
AC009878.2
WDR65
2620I22.1
3032H12.2
252E2.1
AC011524.1
LINC00407
516C1.1
ONECUT3
788H18.1
SSTR5
467I20.6
TACR2
OVCH2
AS2
FBXL22
RPL32P1
AP000439.1
C5orf20
AC010492.4
553L6.2
104L21.3
C1orf177
LINC00955
RP3
417L20.4
HMGN1P20
395B7.2
462G2.1
468N14.13
AC024592.9
OT
672L10.2
DRGX
202H2.1
IQCJ
3K16.2
328D5.1
13P5.2
283K11.3
1077H22.1
2541J13.1
AC002511.2
AC002511.3
MMP27
2334D19.1
AC003090.1
288H2.4
AP000705.7
CEMP1
474N8.5
ART5
236F12.4
GPR1
322E11.5
480G7.1
170N16.2
C3orf55
655J12.4
LINC01037
C10orf82
946L20.2
NHLRC1
57H12.2
ALS2CR12
755O11.2
456H18.2
RPL7P3
RN7SL365P
432J24.5
C8orf22
ASB10
921G16.2
1039K5.13
AC137723.5
255G21.1
AC093063.2
C13orf45
300G12.2
217C7.1
332E3.2
473E2.4
2555C10.3
342A23.1
WNT10B
CCDC129
38H17.1
AC004014.3
GDPD4
320P7.2
GPR123
175P5.4
ENPP7P10
706J10.1
SLC5A4
AL118508.1
206M11.7
GFRAL
AP001597.1
AC131025.8
MIR145
1101K5.1
AMICA1
61O1.1
444A22.1
98L5.2
AC104654.1
274B18.4
AC012593.1
510D19.1
697E22.2
AC022596.6
LINC00330
872D17.8
G
AC006262.5
420L9.4
833B7.2
PSG8
76E12.1
TREML3P
162G9.1
123O22.1
AC020571.3
404K8.2
486P11.1
171A24.3
AS
AC012065.7
AP006285.6
AC002451.1
99L13.2
79C4.4
248N22.2
LA16c
380H5.4
MIR218
C8orf87
SNORD113
74M11.2
HSD3BP2
AP001605.4
LINC00314
AC007394.3
1028N23.4
297H3.3
CDRT1
LINC01049
2050E21.1
POTEKP
344B2.3
366M4.3
2A4.4
483F11.7
FTLP14
718G2.5
18D7.3
KB
1440D3.13
CTBP2P8
359P18.1
AC124861.1
1143G9.4
DRB5
DOA
152K4.2
466L17.1
142C4.6
RN7SL337P
861A13.4
38J22.6
693J15.5
2215E18.1
1028K7.2
IL9RP3
522P13.3
807H22.7
1080G15.1
157G21.2
522D1.1
RUFY4
189E14.5
ODF3L2
765C7.2
172F10.1
2207L17.2
154K9.2
AC010084.1
OR5G5P
EEF1A1P31
2270F17.1
ENPP7P4
AC105053.3
388K12.1
OT1
NPM1P10
535M15.2
AC023481.1
384O8.1
AC018730.1
3193O13.9
556I14.2
LINC00504
PPAPDC1A
964N17.1
146I2.1
MBOAT4
82C23.2
RNF224
AC013264.2
AC019349.5
FRMD1
MIR194
DRB1
IL17C
A4GNT
FGF20
457K10.1
BAI1
308N19.1
601K24.1
554D15.1
690G19.4
C1orf95
81F13.2
153K16.1
81F13.1
LL22NC03
75H12.2
112J1.2
114G22.1
RP6
24A23.6
223B1.1
C12orf56
AC011526.1
3179P9.1
305P22.9
739G5.1
AC002454.1
LIPM
SLC9A2
GM10754
GPR101
MAP3K15
CLDN22
IFI203
TRP73
LHX1OS
OTX2OS1
LY6A
ABCB1A
ZFP366
KITL
AOX3
ZFHX2OS
GM20687
DLX6OS1
DLX1AS
FAM163B
GMNC
CYP2J12
UGT8A
SLC6A20A
AIRN
DCDC2A
TBX3OS1
GM13861
GM4876
CLEC4A1
MS4A6D
MS4A6C
UNC13
PPARg
CD1A
AZU
TL2
SCL11A1
VENTX.
IL21
GzmB
CD158e1
LT-beta
CD3_
TCF7
CD12
CD68
S100A12 .
IL7R
CD27
CD8Ba
GZMB
CD52
FOXP3.
ISL
ChAT
CD226-
RP11-1143G9.4
RP11-620J15.3
FECR1A
CD8alpha
CD38low
CD21low
c-KIT
CD155
ZAMA
PRMD1
Hamp
Tat
PIAS
BNAK1
NORD3A
RP11-386I14.4
RP11-277L2.4
Cd37
IL7RA
PF4
PLA2G12A.
AC016831.7
CD86.
CCR
CDD19
LTB1
MS4A11
HLA-DPB11
MANF1
FcER2
JCHAIH
CD10-
CD1dPBS57
DJB1
MPT
GAN15
HSP4
NKGT
FFBP2
Gr-1
IGH4-34
IL-32
KLFR1
Class II HLA
LST2
CX3CR1,CCL3
CC2
CC1
CDC
KCN
SI2
NT
I
HMP19
PO
GRIN2
EF5
RP11-89K21.1
FAM181A
L
RP11-148B6.1
RP11-1144P22.1
M
ROR-BETA
CCD133
PGM5P4-AS1
TLGF
BHLH85
FOG2
HLA.DRA
RAD51AP
C
CNTP2
SP25
ZB
VSTM2
MFA
AC004158.3
AT
TER
FAM6
beta-tubulin
GLUR1
GLUR3
GLUR4
AC007325.2
T8L
NPIPB12
AL391807.1
ANKDD1A
R5-8S5
R5-8SN5
AC092535.1
R5-8SN1
TOB
ALAT1
FP236383.2
PRRG3
DT
MIR219A2
P1L1
EFNB
RPS1
Neurod2
Neurod6
SOX10S100B
MRPL
LM
GMZM
CD19-
CD3-
CD56-
NKG2
CD45CD3CD8
CD45CD3CD4
TVP23A
DLGAPS
PAAT1
IGHC
INHBA CD14
EDN
CAC1C
SLC25A51
IGH
CD8na;CD8B
IGHV
IGKV
IGLV
CD3DIL7R
TRAJ16
AF213884.2
ARL
RP5-821D11.7
ADCK5
HAUS5
PPP1R3E
FLJ37453
FAM1
ATP13A1
NOP2
DDX56
RP11-357H14.17
ASH1L-AS1
PRAC1
ZNF219
amp3
Ednrb
Ackr1
Tmem252
LINC01281
LINC01
CAMTA2
C1RL-AS1
RN
IFR
DUSP3
TTC22
CRB3
RFPL4A
KIF16
TIGTI
RH
HPOX
RP11-61J19.5
NAM
AC079767.4
C1
RP11-24F11.2
RP11-444D3.1
RP11-731F5.2
PD
ELL3
KP2
HM
FEN
SERPI9
DEF8
SYNE
AHK
RSET2
RPL
R
LINC0015
ECSCR.1
SR
PRR26
GUCY2C
TAGL
AC013461.1
S
RP
GUCY1A3
PN
TSPA
CTD-3252C9.4
AC007386.4
ANX
ATP
NAT6
NC
RP11-32B5.7
NKG
WDR6
RP11-234B24.2
PRO
CD208
MYOT
ADAMEC1
POSTIN
KLRD5
AC017002.1
SPOCK2,
RP11-277P12.6
TPI
PLIN2DEGS1
Elavl4
Dkk3B
Apoeb
Cd74A
Gnat2
Gngt2A
Gnb3B
Opn1Lw1
CLlC3
LlLRA4
TNFSR1B
C10B
MAR1
RLPB1
AOP5
ELT1
Immunoglobulin genes
immunoglobulin genes
KRT15,
RYR2PLN
KRT19,
RP11-532N4.fhl22,
RP11-767I20.1
SER
PINE1
AHK2
RXFP4
UCN3
FAM3D,BEST4
SL1
HOXC5
RSE1
CSP4G
ECSSR
GLRA1
serpin family A member 1
beta-defensin protein
transmembrane 4 L six family member 5
SERPI1,
RPL9,
PSCK1
CAIX
SERPIME2
AMN
GALB1
c21orf62
IEIT3
Collecting duct
ATP6V0D2,
TCFP2L1
HOXA11
ClEC10A
HOBIT
FLT3,
DAP12
SULTEI1
VACM1
REN MGP
CCL26
GZMC
HNF4G
EDH3
Agrp2
DNC
LMN
HDC,
ONECUT-2
PTRRN
BCHE.
MUP3
STA1
CORO1A__D52__D3D__TM2A__OPX__CL4__ZMA__CL5__XCL13__CL3
FOX1
P1L4
E
LGALS3,
RSE6
C1R9
RP11- 354E11.2
CD16A
FCGR10A
AA
AC133644.2
Itga8
WHDC1L1
FCGA1B
LY
LOC643313
GAGE2
LOC730096
RP5-886K2.1
ARL6IP2
TCTN2,
FCRGR3A
DECORIN
SOX22
CD163,
Gr-1high
lec9a
Cadm1
Sirpa
Cd40
Relb
Cd83
PDGFR_
ITGAB
SBP1
Trm
CAP3
PRb4
Gr-1low
MAdCAM-1
high Claudin-5
low PDPN
intermediate LYVE-1
CR2-
SGK233
GPR143
SLC24A5
TRA-1-6081
DSE1L3
CELC2D
DUS2
RSE2
HEVs
Hobit
LINC01082
AC092652.1
IL34,
GS1-18A18.1
RP4-755D9.1
DHRS7C
WBS
CTA-250D10.23
RP11-297B17.3
RP11-693J15.5
RP11-138I18.2
RP11-164H13.1
AC096559.1
RP11-960L18.1
AC023590.1
BFSP2
AC079767.
CTA-384D8.34
CAC2D3
BORIS
RP11-365O16.3
RP11-557H15.4
TIFAB
RP5-899E9.1
RP11-556E13.1
OL
RP11-536O18.2
RP11-94L15.2
OXD1
PYH
GPR126
B
TRAV4
CD
MLF1IP
C16orf59
CE
CTD-2319I12.1
AC116035.1
RP11-7O14.1
CTC-276P9.1
CHL1-AS2
RP11-514D23.3
LPHN3
AC104024.1
RP11-301L8.2
AL109761.5
AC096579.13
RP11-403A21.2
AP000783.1
PRKC
RP11-664D1.1
RP11-265P11.2
RP11-279F6.3
BA
AC017104.6
C12orf77
DEP
RP11-251M1.1
RP11-492E3.2
IGHV1OR15-1
CXC
AC022182.3
LINC00176
PRMT10
DC
AP
K
LRRC
OTOA
MMP
RP11-1084E5.1
CRYBA4
LINC00525
IGLV1-50
RP11-316P17.2
PTPLA
FOXI2
COL1AI
ENSG00000211459
ENSG00000210082
COL1A3
FCG3A
NRA5A1
D163
HY1
TP36
ITGA6KRT6A
GAMB
MMS4A2
HLA- DPB1
CRALBP1
NFKBAI
CD343
PERGL
LOR
SPRR2G
LCE1C
C1orf68
LCE1B
LCE1E
LCE2B
LCE1A
FAM25A
WFDC12
LCE2D
KRTDAP
MLA
HIST1H1A
PTDGS
LINC-ROR
IFNA1
ANGPTL7
HLA-DRB
IGFBP3 ITM2A
FOX3P
CD141hi DC
DC1 CLEC9A
CLEC9A; THBD
CDC1
UBR
KLRA1
C1ORF56
E5_HPV78
CD301A
IL1beta
TRBC
KLK5
CEBOB
TNFSF18
KRT79
CD11D
ECSCR_duplicate
ROPN1B
GPR157
TRYP1
SELSE
7-Sep
TBSAB1
SCGB1D2
OBP2B
C3DE
RSPO4
PLA2G2
VEGF receptor gene FLT1
LILRA
Nfil3
CCTS5
SPACA1
LYZL1
SSX2
RHOXF2
RHOXF2B
Sycp3
Prm3
DEFB119
AC011893.3
LRRC28
RP11-404O13.5
RP11-144L1.4
C11orf53
GHRH
SPINK2
IGLL2
CLLU1OS
TRBC3
CD3G-
TRDC-
TRBC2-
TRAC-

### Sheet: Top C6-Sub1 Markers
Top C6-Sub1 Markers
GZMK
GZMA
NKG7
CCL4
CD8A
CD8B
CTSW
GZMM

### Sheet: C2-Sub1 vs C3-Sub2 DEGs
Up-regulated Genes	Top 20 Down-regulated Genes
MALAT1	ST6GALNAC1
CCL5	NEFL
GZMK	PLK2
CCL4	AL109741.1
GZMA	IFNGR2
IGLV1-51	OSM
SSH2	AC005842.1
GNLY	IL2RA
	AIF1
	GNA15
	PI16
	SRD5A3
	LIMS2
	ATG9B
	ALDH16A1
	ZNF268
	TTF2
	SOCS3
	CMTM8
	SYNJ2

### Sheet: CelliVerse MarkerDB Resources
Marker/Nomenclature Database	Number of Records	Link
Cell Marker Accordion	189511	https://github.com/TebaldiLab/shiny_cellmarkeraccordion/blob/main/data/TheCellMarkerAccordion_database_v1.0.0.xlsx
CellMarker2	60688	http://www.bio-bigdata.center/
DISCO	1283	https://disco.bii.a-star.edu.sg/cell_type
PanglaoDB	7851	https://panglaodb.se/
ScTypeDB	4998	https://github.com/IanevskiAleksandr/sc-type/
singleCellBase	20331	http://cloud.capitalbiotech.com/SingleCellBase/
HGNC GenenamesDB	NA	https://storage.googleapis.com/public-download-files/hgnc/tsv/tsv/non_alt_loci_set.txt
