## Supplementary Data 3 for "ClustoCell reveals cell states and their markers from single-cell transcriptomes"

### Sheet: Sheet1
Dataset	CellType	Signature
PBMC3K	B	MS4A1, CD79A, CD79B, MZB1, CD74, CD22
PBMC3K	Naive CD4 T	CCR7, IL7R, TCF7, LEF1, LST1
PBMC3K	Memory CD4 T	IL7R, CCR7, LTB, IL2RA, S100A4
PBMC3K	CD8 T	CD8A, CD8B, GZMK, CCL5
PBMC3K	NK	NKG7, GNLY, GZMB, PRF1, KLRD1, FCGR3A
PBMC3K	CD14+ Mono	LYZ, S100A8, S100A9, LGALS3, CTSS
PBMC3K	FCGR3A+ Mono	FCGR3A, LILRA3, MS4A7, LST1, LRRN3
PBMC3K	DC	FCER1A, CST3, LAMP3, ITGAX
PBMC3K	Platelet	PPBP, PF4, GNG11, NRGN
---	---	---
PBMC10K	CD4 Naive	CCR7, IL7R, TCF7, LEF1, MAL
PBMC10K	CD4 TCM	IL7R, CCR7, LTB, S100A4
PBMC10K	CD4 TEM	S100A4, IL7R, CXCR3, IFNG
PBMC10K	Treg	FOXP3, IL2RA, CTLA4, ICOS
PBMC10K	CD8 Naive	CCR7, TCF7, LEF1, IL7R, LST1
PBMC10K	CD8 TEM_1	GZMK, CCL5, CD8A, CD8B
PBMC10K	CD8 TEM_2	GZMB, GNLY, NKG7, PRF1
PBMC10K	MAIT	KLRB1, SLC4A10, TRAV1-2, IL7R
PBMC10K	gdT	TRDC, TRGC1, TRGC2, GZMB
PBMC10K	NK	NKG7, GNLY, KLRD1, PRF1, GZMB
PBMC10K	CD14 Mono	LYZ, S100A8, S100A9, CTSS
PBMC10K	CD16 Mono	FCGR3A, MS4A7, LILRA3, LST1
PBMC10K	cDC	FCER1A, CST3, LAMP3, ITGAX
PBMC10K	pDC	GZMB, JCHAIN, IRF7, IGJ, CLEC4C
PBMC10K	Naive B	MS4A1, CD79A, CD79B, TCL1A
PBMC10K	Intermediate B	MS4A1, CD74, HLA-DRA, CD22
PBMC10K	Memory B	CD27, MS4A1, CD74, TNFRSF13B
PBMC10K	Plasma	MZB1, JCHAIN, IGKC, SDC1
PBMC10K	HSPC	CD34, AVP, HSPB1, MPO
---	---	---
Peritumoral Normal Liver	Lymphocyte	CD3D, CD3E, CD2, CD79A, MS4A1, NKG7, GNLY, KLRD1, TRAC
Peritumoral Normal Liver	Myeloid	LYZ, S100A8, S100A9, CTSS, C1QA, C1QB, C1QC, FCER1A, CST3
Peritumoral Normal Liver	Endothelial	PECAM1, VWF, KDR, ESM1, CLEC4G, STAB2, LYVE1
Peritumoral Normal Liver	SMC	ACTA2, TAGLN, MYH11, RGS5, PDGFRB
Peritumoral Normal Liver	Cholangiocyte	KRT19, KRT7, EPCAM, SOX9, MUC1
Peritumoral Normal Liver	Hepatocyte	ALB, AFP, APOA1, TTR, CYP3A4, CYP2E1, HAMP, ARG1
---	---	---
Melanocyte-Melanoma	Mel	MLANA, PMEL, TYRP1, TYR, MITF, DCT, GPNMB
Melanocyte-Melanoma	Krt	KRT5, KRT14, KRT1, KRT10, IVL, DSG1, JUP
Melanocyte-Melanoma	Dendritic	FCER1A, CLEC10A, LAMP3, CCR7, ITGAX, HLA-DRA, HLA-DPA1
Melanocyte-Melanoma	Eccrine	KRT7, KRT8, KRT18, MUC1, EPCAM, AQP5, SCGB2A2, MSMB
Melanocyte-Melanoma	T-Cell	CD3D, CD3E, CD3G, CD2, CD247, TRAC, TRBC1, NKG7, GZMB, GZMA, PRF1
Melanocyte-Melanoma	Mast	TPSAB1, TPSB2, CPA3, KIT, FCER1A, HPGDS
Melanocyte-Melanoma	Cyc_krt	KRT5, KRT14, MKI67, TOP2A, PCNA, UBE2C
Melanocyte-Melanoma	Cyc_mel	MLANA, TYR, TYRP1, MKI67, TOP2A, CCNB1, CDK1
Melanocyte-Melanoma	Cyc_dendritic	FCER1A, CLEC10A, MKI67, CDK1, TOP2A, CCNB2
Melanocyte-Melanoma	Cyc_eccrine	KRT7, KRT8, KRT18, MKI67, PCNA, TOP2A, CDK1
---	---	---
Basal Cell Carcinoma	CD8_mem_T_cells	CD3D, CD3E, CD2, CD8A, CD8B, IL7R, CCR7, TCF7
Basal Cell Carcinoma	CD8_ex_T_cells	CD3D, CD3E, CD8A, CD8B, PDCD1, LAG3, HAVCR2, TIGIT, CTLA4, TOX, TOX2
Basal Cell Carcinoma	CD8_act_T_cells	CD3D, CD3E, CD8A, CD8B, GZMB, GZMA, PRF1, NKG7, IFNG
Basal Cell Carcinoma	CD4_T_cells	CD3D, CD3E, CD4, IL7R, CCR7, TCF7
Basal Cell Carcinoma	Tregs	CD3D, CD3E, CD4, FOXP3, IL2RA, CTLA4, TIGIT
Basal Cell Carcinoma	Tcell_prolif	CD3D, CD3E, MKI67, TOP2A, PCNA, CCNB1, CDK1
Basal Cell Carcinoma	NK_cells	NKG7, GNLY, PRF1, GZMB, KLRD1, KLRC1, FCGR3A
Basal Cell Carcinoma	B_cells_1	MS4A1, CD79A, CD79B, CD19, CRYZ, LCN10, MRPS18A, MRPS18C, RRP7A, HIBCH, TSG101, PPID, NUDT9, COA3, CHORDC1
Basal Cell Carcinoma	B_cells_2	FOS, JUN, XCL2, ZNF683, IGFBP5, KRT16, CD79A, MS4A1
Basal Cell Carcinoma	Plasma_cells	SDC1, MZB1, PRDM1, XBP1, JCHAIN, IGHG1, IGHG3
Basal Cell Carcinoma	Macrophages	LYZ, C1QA, C1QB, C1QC, TYROBP, FCGR3A, APOE, LGALS3
Basal Cell Carcinoma	pDCs	GZMB, IRF7, IRF8, LILRA4, IL3RA, TCF4
Basal Cell Carcinoma	DCs	FCER1A, CLEC10A, ITGAX, HLA-DRA, HLA-DPA1, LAMP3, CCR7
Basal Cell Carcinoma	CAFs	COL1A1, COL1A2, PDGFRB, FAP, MMP2, TAGLN, ACTA2
Basal Cell Carcinoma	Myofibroblasts	ACTA2, TAGLN, MYH11, PDGFRB, RGS5
Basal Cell Carcinoma	Endothelial	PECAM1, VWF, KDR, ESM1, ENG
Basal Cell Carcinoma	Melanocytes	MLANA, PMEL, TYRP1, TYR, MITF, DCT, GPNMB
Basal Cell Carcinoma	Tumor_1	LGR5, PTCH2, VCAN, CHGA, CALB2, PRAME, MAGEA4, SLC2A3, STC1, NTRK3, CLDN6, CLDN10
Basal Cell Carcinoma	Tumor_2	KRT1, KRT10, KRT16, FABP5, LY6D, A2ML1, SERPINB13, SPRR2A, SPRR2E, MMP28, PTGES, EN1, RHCG
---	---	---
Colon Cancer Atlas	Epi	EPCAM, KRT8, KRT18, KRT19, MUC1, KRT20, CEACAM5, CEACAM6, AGR2, CLDN3, CLDN4, TACSTD2
Colon Cancer Atlas	TNKILC	CD3D, CD3E, CD3G, CD4, IL7R, CD8A, CD8B, GZMK, NKG7, GZMB, PRF1, IFNG, LAG3, PDCD1, NCR1, KLRD1, XCL1, XCL2, GNLY
Colon Cancer Atlas	Strom	COL1A1, COL1A2, COL3A1, DCN, LUM, COL6A1, COL6A2, ACTA2, TAGLN, PDGFRA, FAP, MMP2
Colon Cancer Atlas	Myeloid	LYZ, S100A8, S100A9, C1QA, C1QB, C1QC, MARCO, CD68, MSR1, ITGAX, CD1C, FCER1A, LILRA4, CXCR2, CSF3R
Colon Cancer Atlas	B	MS4A1, CD79A, CD79B, CD74, HLA-DRA, BANK1
Colon Cancer Atlas	Mast	TPSAB1, TPSB2, CPA3, KIT, GATA2, HDC
Colon Cancer Atlas	Plasma	SDC1, CD38, MZB1, JCHAIN, XBP1, IGHG1, IGKC
---	---	---
LUAD Cell Atlas	B	MS4A1, CD79A, CD79B, CD74, BANK1, CD22, HLA-DRA, SDC1
LUAD Cell Atlas	Epithelial	EPCAM, KRT8, KRT18, KRT19, AGER, PDPN, CAV1, SFTPC, SFTPA1, SFTPA2, SLC34A2, MUC1, KRT7, KRT17, KRT15
LUAD Cell Atlas	T_NK	CD3D, CD3E, CD3G, CD4, IL7R, CD8A, CD8B, GZMK, NKG7, GZMB, PRF1, GNLY, KLRD1, NCR1, TRDC, LAG3, HAVCR2, PDCD1, CTLA4
LUAD Cell Atlas	Myeloid	LYZ, S100A8, S100A9, C1QA, C1QB, C1QC, CD68, MSR1, MARCO, ITGAX, CD1C, FCER1A, CLEC9A, LILRA4, CXCR2, FCGR3B
LUAD Cell Atlas	MAST	TPSAB1, TPSB2, CPA3, HDC, KIT, GATA2
LUAD Cell Atlas	Fibroblast	COL1A1, COL1A2, COL3A1, DCN, LUM, COL6A1, ACTA2, TAGLN, FAP, PDGFRA, MMP2
LUAD Cell Atlas	Endothelial	PECAM1, VWF, KDR, ESAM, CLDN5, ENG
LUAD Cell Atlas	Oligodendrocyte	MOG, MBP, PLP1, MOBP, OLIG1, OLIG2
---	---	---
Human Breast Atlas	VL2_VE	PECAM1, VWF, KDR, ESAM, CLDN5
Human Breast Atlas	VL3_PE	EPCAM, KRT8, KRT18, KRT19, PROM1, MKI67, TOP2A
Human Breast Atlas	VL1_LE	EPCAM, KRT18, KRT19, ESR1, PGR, MUC1, XBP1
Human Breast Atlas	HSa	ESR1, PGR, FOXA1, KRT8, KRT18, AGR2, TFF1, TFF3
Human Breast Atlas	HSb	ESR1, EPCAM, KRT8, KRT18, MUC1, SCGB2A2, SCGB1D2
Human Breast Atlas	HS_doublets	RPLP0, RPS3, RPL13A, MALAT1
Human Breast Atlas	BAa	KRT5, KRT14, KRT15, TP63, ACTA2, TAGLN
Human Breast Atlas	BAb	KRT5, KRT14, KRT17, S100A2, ITGA6, TP63
Human Breast Atlas	BA_doublets	RPLP0, RPS3, MALAT1
Human Breast Atlas	AP	PDGFRA, DCN, COL1A1, PLIN1, LPL, FABP4
Human Breast Atlas	F1	COL1A1, COL1A2, COL3A1, LUM, DCN, COL6A1
Human Breast Atlas	F2	CXCL12, DCN, LUM, MMP2, COL5A1, FN1
Human Breast Atlas	F3	ACTA2, TAGLN, MYH11, PDGFRB, RGS5
Human Breast Atlas	F_doublets	RPLP0, RPL13A, MALAT1
Human Breast Atlas	I1_Myeloid	LYZ, S100A8, S100A9, C1QA, C1QB, C1QC, CD68, ITGAX
Human Breast Atlas	I2_NK	NKG7, GNLY, KLRD1, PRF1, GZMB, NCR1
Human Breast Atlas	I3_Tcell	CD3D, CD3E, CD3G, CD4, CD8A, CD8B, IL7R, GZMK
Human Breast Atlas	I4_Bcell	MS4A1, CD79A, CD79B, CD74, BANK1
Human Breast Atlas	I5_PlasmaCell	SDC1, MZB1, XBP1, SSR4, JCHAIN
